# The CUT&RUN Blacklist of Problematic Regions of the Genome

**DOI:** 10.1101/2022.11.11.516118

**Authors:** Anna Nordin, Gianluca Zambanini, Pierfrancesco Pagella, Claudio Cantù

## Abstract

Cleavage Under Targets and Release Using Nuclease (CUT&RUN) is an increasingly popular technique to map genome-wide binding profiles of histone modifications, transcription factors and co-factors. The ENCODE project and others have compiled blacklists for ChIP-seq which have been widely adopted: these lists contain regions of high and unstructured signal, regardless of cell type or protein target. While CUT&RUN obtains similar results to ChIP-seq, its biochemistry and subsequent data analyses are different. We found that this results in a CUT&RUN-specific set of undesired high-signal regions. For this reason, we have compiled blacklists based on CUT&RUN data for the human and mouse genomes, identifying regions consistently called as peaks in negative controls by the CUT&RUN peak caller SEACR. Using published CUT&RUN data from our and other labs, we show that the CUT&RUN blacklist regions can persist even when peak calling is performed with SEACR against a negative control, and after ENCODE blacklist removal. Moreover, we experimentally validated the CUT&RUN Blacklists by performing reiterative negative control experiments in which no specific protein is targeted, showing that they capture >80% of the peaks identified. We propose that removing these problematic regions prior to peak calling can substantially improve the performance of SEACR-based peak calling in CUT&RUN experiments, resulting in more reliable peak datasets.
