## Supplementary Table 1 for "The CUT&RUN Blacklist of Problematic Regions of the Genome"

### Sheet: SupplementaryTable1
Fragments within Peaks (FRIP) scores for C&R blacklist regions within negative control samples after mapping with bowtie2 or bowtie
Human				Mouse
Number	FRIP bowtie2	FRIP bowtie		Number	FRIP bowtie2	FRIP bowtie
1	3.75	0.22		1	6.03	0.32
2	11.6	3.14		2	6.90	0.49
3	4.63	1.16		3	8.23	0.033
4	18.6	0.049		4	17.1	2.25
5	4.31	0.19		5	10.5	0.67
6	3.80	0.23		6	10.8	0.086
7	5.82	1.89		7	6.15	0.22
8	5.16	1.17		8	9.02	1.93
9	5.89	0.41		9	14.4	0.019
10	2.88	0.07		10	8.24	0.19
11	3.29	0.43		11	6.13	0.25
12	4.04	0.13		12	5.39	0.11
13	11.7	0.92		13	4.80	0.31
14	3.28	0.032		14	4.50	0.098
15	3.65	0.41		15	0.308	0.18
16	10.8	3.19		16	7.26	0.29
17	3.31	0.11		17	8.02	0.03
18	6.00	1.44		18	4.43	0.28
19	6.59	0.21		19	11.8	0.31
20	3.14	0.60		20	5.10	0.34
