## Supplementary material for "The CUT&RUN Blacklist of Problematic Regions of the Genome": C&Rblacklist_hg38

### Sheet: C&R Blacklist hg38
chr1	628087	635923
chr1	789516	792613
chr1	2651095	2657690
chr1	2658436	2659484
chr1	2660040	2662057
chr1	2663196	2666377
chr1	2667717	2674721
chr1	2675074	2675937
chr1	2676475	2689992
chr1	2691501	2693971
chr1	2696386	2697700
chr1	2747596	2755052
chr1	2755310	2760203
chr1	16512349	16514335
chr1	16612488	16614272
chr1	16614857	16615354
chr1	16615620	16615795
chr1	16725840	16728094
chr1	91386235	91388535
chr1	121742015	121776960
chr1	121965773	121969623
chr1	122502391	122558766
chr1	122559145	122563373
chr1	122564483	122564628
chr1	122565736	122597777
chr1	122599643	122617908
chr1	122617992	122622038
chr1	122622920	122655193
chr1	122655571	122659623
chr1	122660351	122712552
chr1	122712808	122715970
chr1	122716925	122720666
chr1	122720822	122749445
chr1	122750333	122757705
chr1	122758316	122763284
chr1	122763760	122771648
chr1	122772070	122792107
chr1	122792517	122792713
chr1	122793708	122809534
chr1	122810095	122810306
chr1	122812475	122812926
chr1	122813929	122821753
chr1	122822804	122852412
chr1	122853506	122863783
chr1	122864529	122892414
chr1	122892853	122906013
chr1	122906143	122915306
chr1	122915619	122915759
chr1	122916011	122916101
chr1	122918759	122919060
chr1	122921570	122965108
chr1	122967647	122973395
chr1	122974320	122975357
chr1	122976386	122979388
chr1	122981431	122981579
chr1	122981904	122984908
chr1	122985197	122987949
chr1	122988285	122988566
chr1	122989512	122991506
chr1	122992664	122999602
chr1	123000143	123004503
chr1	123004658	123060219
chr1	123063966	123066571
chr1	123067261	123071930
chr1	123073382	123074327
chr1	123074470	123077388
chr1	123078237	123078262
chr1	123078633	123090349
chr1	123090392	123124055
chr1	123124555	123125047
chr1	123125720	123129029
chr1	123129822	123133340
chr1	123133629	123149853
chr1	123152210	123160608
chr1	123160742	123179378
chr1	123183592	123187242
chr1	123187447	123187650
chr1	123187672	123191050
chr1	123192364	123205196
chr1	123207870	123216816
chr1	123217617	123218459
chr1	123222072	123222104
chr1	123223299	123229067
chr1	123231455	123232068
chr1	123232085	123238851
chr1	123240863	123243602
chr1	123246291	123252731
chr1	123252763	123256027
chr1	123257532	123267929
chr1	123267950	123272997
chr1	123274273	123277786
chr1	123279141	123292202
chr1	123292603	123293199
chr1	123293395	123293989
chr1	123295605	123295739
chr1	123299359	123308922
chr1	123310279	123312959
chr1	123314678	123317444
chr1	123318611	123318659
chr1	123319245	123324771
chr1	123327186	123336366
chr1	123336599	123336731
chr1	123337836	123338665
chr1	123338732	123341125
chr1	123345949	123353178
chr1	123353812	123358798
chr1	123366174	123373760
chr1	123374373	123383121
chr1	123387598	123390748
chr1	123392120	123395225
chr1	123395735	123410588
chr1	123410849	123411000
chr1	123411050	123420183
chr1	123421241	123424555
chr1	123426129	123440706
chr1	123442349	123448859
chr1	123449988	123452433
chr1	123452733	123453336
chr1	123454190	123456805
chr1	123457392	123461993
chr1	123463269	123463288
chr1	123463499	123464152
chr1	123465636	123470989
chr1	123471068	123472466
chr1	123473264	123473765
chr1	123477133	123478791
chr1	123478971	123483857
chr1	123484320	123484872
chr1	123485158	123486942
chr1	123487154	123487680
chr1	123487837	123493348
chr1	123494305	123500148
chr1	123501641	123505110
chr1	123506858	123512351
chr1	123515908	123517288
chr1	123517949	123531595
chr1	123534157	123538816
chr1	123545967	123562717
chr1	123564073	123564609
chr1	123567200	123572421
chr1	123575611	123580150
chr1	123581423	123587147
chr1	123587726	123593407
chr1	123595137	123599775
chr1	123600134	123600404
chr1	123601298	123632580
chr1	123633968	123634047
chr1	123634200	123638786
chr1	123638913	123647813
chr1	123648150	123653550
chr1	123654706	123657707
chr1	123658012	123658426
chr1	123660027	123667802
chr1	123668134	123668950
chr1	123671097	123680501
chr1	123680798	123681034
chr1	123681388	123697714
chr1	123698750	123699028
chr1	123700537	123701366
chr1	123703027	123703309
chr1	123705982	123709138
chr1	123709360	123710441
chr1	123710781	123716188
chr1	123717921	123720330
chr1	123721480	123724576
chr1	123724578	123724815
chr1	123725475	123729267
chr1	123730700	123737589
chr1	123739629	123746731
chr1	123749401	123749623
chr1	123750068	123757183
chr1	123757475	123761007
chr1	123761363	123765317
chr1	123766305	123769701
chr1	123769823	123771521
chr1	123772278	123772518
chr1	123774013	123776700
chr1	123777238	123787683
chr1	123787965	123788535
chr1	123788986	123792333
chr1	123793120	123804898
chr1	123806471	123807799
chr1	123809158	123825290
chr1	123825520	123828486
chr1	123828505	123829677
chr1	123831263	123840597
chr1	123841497	123841592
chr1	123841802	123858444
chr1	123860084	123865862
chr1	123865899	123866108
chr1	123866132	123870135
chr1	123871257	123876903
chr1	123878886	123880095
chr1	123880441	123887992
chr1	123888371	123895580
chr1	123899166	123899184
chr1	123899405	123904231
chr1	123904700	123908708
chr1	123908831	123909015
chr1	123909019	123916403
chr1	123918013	123920972
chr1	123923100	123930829
chr1	123936406	123941483
chr1	123944699	123947541
chr1	123947774	123954907
chr1	123955042	123955348
chr1	123955787	123976252
chr1	123977870	123982318
chr1	123983539	123986717
chr1	123990368	123992936
chr1	123993044	123993143
chr1	123993262	124017467
chr1	124018296	124021565
chr1	124022067	124023445
chr1	124024632	124024799
chr1	124024807	124027897
chr1	124029008	124035852
chr1	124037251	124040943
chr1	124042425	124046077
chr1	124046456	124046514
chr1	124047215	124058353
chr1	124058576	124074991
chr1	124075555	124076291
chr1	124079071	124081761
chr1	124082236	124085912
chr1	124091698	124105529
chr1	124112935	124127192
chr1	124127324	124131808
chr1	124132072	124137242
chr1	124137449	124141973
chr1	124142768	124151448
chr1	124153958	124157292
chr1	124157845	124161487
chr1	124162103	124174735
chr1	124177845	124182735
chr1	124185192	124186084
chr1	124187391	124191846
chr1	124192449	124193252
chr1	124193387	124194092
chr1	124195002	124199252
chr1	124203809	124232742
chr1	124233325	124233698
chr1	124236502	124241894
chr1	124243015	124255477
chr1	124258929	124285568
chr1	124288110	124292489
chr1	124295345	124303919
chr1	124303938	124311225
chr1	124312507	124313152
chr1	124314205	124330916
chr1	124334072	124339709
chr1	124340067	124346843
chr1	124347448	124349827
chr1	124350456	124387136
chr1	124389046	124390123
chr1	124391088	124393688
chr1	124396133	124398614
chr1	124401332	124410007
chr1	124410104	124415973
chr1	124416164	124416369
chr1	124416521	124429776
chr1	124430834	124441228
chr1	124444869	124447910
chr1	124449185	124459787
chr1	124460403	124460735
chr1	124462899	124469384
chr1	124470642	124487474
chr1	124487498	124487838
chr1	124488951	124492689
chr1	124492999	124494360
chr1	124496910	124521316
chr1	124521886	124523497
chr1	124523858	124524670
chr1	124524704	124536570
chr1	124537249	124541856
chr1	124543343	124551494
chr1	124551761	124552236
chr1	124553804	124556586
chr1	124558347	124558487
chr1	124558601	124573677
chr1	124573688	124577060
chr1	124577275	124577641
chr1	124579297	124584106
chr1	124586232	124586899
chr1	124587184	124593255
chr1	124593325	124593327
chr1	124594048	124605596
chr1	124605973	124606640
chr1	124610978	124625614
chr1	124628400	124632935
chr1	124633056	124633319
chr1	124634252	124634854
chr1	124637047	124650716
chr1	124652110	124665269
chr1	124666336	124666578
chr1	124668404	124698204
chr1	124698888	124710105
chr1	124711527	124748035
chr1	124748207	124754755
chr1	124755616	124756133
chr1	124756240	124765560
chr1	124765616	124785370
chr1	125165250	125171959
chr1	125172599	125185576
chr1	143183596	143277030
chr1	144102589	144105633
chr1	161442211	161459350
chr1	161460727	161466377
chr1	161466445	161472738
chr1	224010838	224015910
chr1	228608507	228616048
chr1	228616109	228616994
chr1	228617879	228620677
chr1	228620722	228624068
chr1	228624084	228635970
chr1	228636194	228644351
chr1	228644487	228646810
chr1	236712611	236716056
chr1	248944610	248947412
chr10	38485928	38490812
chr10	38494932	38497542
chr10	38497909	38501672
chr10	38523265	38530846
chr10	38572472	38574967
chr10	38577832	38582050
chr10	38784989	38787946
chr10	38789939	38793846
chr10	38799301	38801295
chr10	38807375	38810540
chr10	38903115	38905607
chr10	38917531	38921312
chr10	39968184	39968710
chr10	40085142	40086546
chr10	40128251	40129424
chr10	40129940	40131107
chr10	40134028	40136698
chr10	40184615	40184779
chr10	40185984	40187776
chr10	40199981	40200234
chr10	40287964	40290809
chr10	40366985	40369532
chr10	40394886	40394946
chr10	40395145	40397876
chr10	40412066	40415257
chr10	40476590	40478349
chr10	40509471	40509493
chr10	40510551	40510803
chr10	40539938	40542976
chr10	40555217	40558145
chr10	40667638	40670355
chr10	40681673	40683032
chr10	40767434	40770603
chr10	40815110	40818385
chr10	40890942	40893719
chr10	40933602	40935552
chr10	40961498	40963218
chr10	40975015	40977643
chr10	41016423	41019108
chr10	41123811	41126690
chr10	41842046	41917264
chr10	42065292	42106174
chr10	42165071	42168883
chr10	42296615	42299414
chr10	42302262	42306136
chr10	42307403	42315736
chr10	42315740	42315752
chr10	42316453	42321742
chr10	126946284	126949389
chr10	133679107	133679154
chr10	133679248	133679353
chr10	133685503	133691455
chr10	133761259	133765408
chr11	1016508	1018503
chr11	3652763	3655645
chr11	10506889	10510998
chr11	94236860	94237383
chr11	94237392	94239001
chr12	9002	11550
chr12	35613809	35616091
chr12	37235709	37241245
chr12	37245546	37247397
chr12	37265351	37266527
chr12	132239863	132243684
chr13	16113311	16116428
chr13	16116480	16116678
chr13	16116798	16116843
chr13	16133785	16137594
chr13	16146407	16149034
chr13	16153316	16156028
chr13	16159973	16162705
chr13	16229235	16235037
chr13	16235966	16243773
chr13	16244033	16244112
chr13	16244241	16246123
chr13	16246474	16246855
chr13	16249180	16254341
chr13	16255194	16257054
chr13	16392183	16394696
chr13	16414424	16417030
chr13	16437129	16439835
chr13	16462826	16463822
chr13	16484558	16486098
chr13	16487848	16488103
chr13	16497926	16500817
chr13	16597141	16599029
chr13	16599253	16600279
chr13	16600612	16601047
chr13	16606650	16609402
chr13	16656323	16656785
chr13	16656927	16657044
chr13	16672384	16672426
chr13	16687381	16691490
chr13	16697588	16697682
chr13	16697687	16698031
chr13	16698049	16700278
chr13	16765151	16767662
chr13	16826274	16827838
chr13	16848378	16848894
chr13	16851514	16851797
chr13	16856328	16856452
chr13	16882764	16884187
chr13	16918602	16921651
chr13	16923060	16923291
chr13	16923462	16927889
chr13	16930161	16931331
chr13	16942344	16944804
chr13	17004781	17007171
chr13	17007240	17007246
chr13	17018416	17020181
chr13	17020903	17021039
chr13	17026784	17030773
chr13	17031087	17031801
chr13	17031819	17031985
chr13	17032632	17034654
chr13	17053352	17056060
chr13	17070383	17071097
chr13	17071687	17074162
chr13	17079135	17081535
chr13	17094312	17094390
chr13	17095167	17096475
chr13	17113802	17116579
chr13	17117484	17119711
chr13	17120015	17120463
chr13	17127061	17130174
chr13	17143545	17146577
chr13	17148027	17148998
chr13	17150302	17151628
chr13	17154976	17158374
chr13	17165759	17168258
chr13	17172502	17175298
chr13	17177840	17180742
chr13	17182715	17184870
chr13	17206640	17209469
chr13	17216764	17218395
chr13	17219172	17219270
chr13	17230400	17233567
chr13	17239847	17243306
chr13	17243410	17245204
chr13	17263466	17266339
chr13	17295138	17297764
chr13	17303578	17306666
chr13	17309663	17311163
chr13	17318151	17320974
chr13	17323755	17325638
chr13	17328620	17328826
chr13	17347057	17351187
chr13	17354482	17356857
chr13	17367783	17369863
chr13	17372848	17378158
chr13	17381910	17382356
chr13	17391379	17393955
chr13	17400298	17405427
chr13	17410216	17411716
chr13	17416372	17416917
chr13	17417099	17417333
chr13	17417957	17419021
chr13	17485115	17487318
chr13	17515139	17519684
chr13	17531674	17534979
chr13	17536171	17536268
chr13	17538262	17541448
chr13	17543367	17544311
chr13	17564082	17565098
chr13	17582869	17585687
chr13	17585845	17585987
chr13	17604282	17609260
chr13	17624569	17628053
chr13	17628399	17631725
chr13	17642350	17643155
chr13	17643596	17646367
chr13	17654890	17657917
chr13	17664614	17669171
chr13	17671566	17672338
chr13	17679714	17684928
chr13	17697791	17700499
chr13	17703322	17705629
chr13	17706731	17709513
chr13	17711882	17712069
chr13	17718672	17721311
chr13	17721327	17721413
chr13	17738850	17745243
chr13	17745514	17746936
chr13	17750719	17753323
chr13	17756294	17759896
chr13	17778066	17780938
chr13	17788888	17790682
chr13	17791404	17791779
chr13	17791893	17792146
chr13	17792423	17795278
chr13	17798859	17802270
chr13	17817803	17822642
chr13	17826680	17832106
chr13	17839922	17841144
chr13	17841208	17842722
chr13	17845878	17848465
chr13	17854760	17855955
chr13	17856075	17857762
chr13	17860072	17865089
chr13	17874542	17877647
chr13	17877700	17877809
chr13	17877831	17878000
chr13	17878035	17880528
chr13	17884215	17887064
chr13	17887933	17890703
chr13	17896879	17897978
chr13	17912703	17915217
chr13	17915248	17915268
chr13	17916146	17917119
chr13	17922090	17922212
chr13	17923001	17923725
chr13	17923780	17923923
chr13	17927089	17930378
chr13	17932522	17933722
chr13	17935599	17938924
chr13	17939254	17939991
chr13	17942777	17944168
chr13	17946054	17946089
chr13	17946623	17951696
chr13	17952345	17954794
chr13	17955476	17956002
chr13	17978595	17979303
chr13	17979449	17981547
chr13	17988260	17988436
chr13	17988559	17991066
chr13	17993818	17993835
chr13	17993992	17998725
chr13	17999419	18000378
chr13	18000458	18005465
chr13	18005755	18008782
chr13	18009818	18013052
chr13	18013136	18015392
chr13	18020583	18020716
chr13	18021231	18022958
chr13	18025885	18028639
chr13	18029661	18029877
chr13	18030079	18032798
chr13	18210700	18213661
chr13	109423124	109425342
chr14	16091960	16105537
chr14	105230005	105232915
chr14_GL000225v1_random	1665	8760
chr14_GL000225v1_random	9529	30503
chr14_GL000225v1_random	30655	36652
chr14_GL000225v1_random	37407	38072
chr14_GL000225v1_random	39175	89339
chr14_GL000225v1_random	89350	104131
chr14_GL000225v1_random	105689	136390
chr14_GL000225v1_random	136394	140413
chr14_GL000225v1_random	195383	199785
chr14_KI270723v1_random	33988	38115
chr14_KI270724v1_random	0	2096
chr15	17079518	17084551
chr15	19774747	19781046
chr15	19781268	19782029
chr16	33335394	33340544
chr16	34061432	34067253
chr16	34095257	34100789
chr16	34570510	34577757
chr16	34579965	34597675
chr16	34609197	34611771
chr16	34697613	34698226
chr16	38264959	38268929
chr16	38274917	38281137
chr16	46379682	46402990
chr16	90115864	90118991
chr17	115875	119087
chr17	121350	125557
chr17	313683	316768
chr17	1062388	1066145
chr17	21851873	21854502
chr17	21856404	21856412
chr17	21967189	21993012
chr17	22520191	22522698
chr17	22976411	22977953
chr17	23015136	23017694
chr17	23067522	23070190
chr17	23189140	23191663
chr17	23581841	23584984
chr17	24149444	24152769
chr17	24186507	24189789
chr17	25073232	25075710
chr17	25351847	25354673
chr17	25382607	25385005
chr17	25388773	25391334
chr17	25568021	25570460
chr17	25571865	25574916
chr17	25787485	25789678
chr17	25919035	25921580
chr17	26139234	26142549
chr17	26547831	26550522
chr17	26567360	26568148
chr17	26593505	26597692
chr17	26602415	26605714
chr17	26618167	26621523
chr17	26624403	26626919
chr17	26784243	26785873
chr17	26824537	26827116
chr17	26827178	26830212
chr17	26854869	26856944
chr17	26872120	26872359
chr17	26878004	26886980
chr17	26935183	26941957
chr17	43232333	43233864
chr17	43234259	43235297
chr17	43245211	43247867
chr17	43250512	43253389
chr17	43264247	43267017
chr17	43276928	43279827
chr17	43281691	43285869
chr17	43287866	43290714
chr17_GL000205v2_random	25	3428
chr17_GL000205v2_random	3847	7071
chr17_GL000205v2_random	7378	7759
chr17_GL000205v2_random	86988	90907
chr17_KI270729v1_random	0	7213
chr17_KI270729v1_random	9481	14680
chr17_KI270729v1_random	19212	29747
chr17_KI270729v1_random	45510	48698
chr17_KI270729v1_random	55465	60276
chr17_KI270729v1_random	160012	162123
chr17_KI270730v1_random	80508	93823
chr17_KI270730v1_random	95355	100621
chr17_KI270730v1_random	101866	111086
chr18	9027	11550
chr18	105275	113531
chr18	20560616	20563418
chr18	79618343	79620846
chr19	7449307	7452123
chr19	24890429	24896738
chr19	36279513	36282602
chr19	36300185	36303419
chr19	37290462	37291465
chr19	37291908	37295660
chr19	54188604	54191272
chr1_KI270709v1_random	0	19452
chr1_KI270711v1_random	7348	10549
chr1_KI270712v1_random	57043	59379
chr1_KI270713v1_random	19744	23499
chr2	89805596	89807370
chr2	89810574	89813442
chr2	89814060	89814505
chr2	89814628	89817620
chr2	89818403	89821968
chr2	89822968	89823237
chr2	89823395	89842268
chr2	90379563	90403503
chr2	91420364	91423530
chr20	59233	67210
chr20	26489264	26489874
chr20	26540720	26543455
chr20	26601373	26608712
chr20	27180807	27182094
chr20	28307013	28309467
chr20	28493662	28499706
chr20	28511374	28514724
chr20	28516882	28518637
chr20	28548722	28550182
chr20	28781705	28784563
chr20	28784666	28786930
chr20	28787338	28787377
chr20	28805289	28808241
chr20	28815562	28816341
chr20	28818143	28818512
chr20	28819956	28823272
chr20	28839719	28842865
chr20	28888218	28891252
chr20	28896357	28899883
chr20	29121593	29123538
chr20	29261353	29264856
chr20	29884446	29885678
chr20	31050519	31077638
chr20	31090367	31091746
chr20	31156072	31160110
chr20	31166567	31167807
chr20	31168210	31169703
chr20	31170534	31172967
chr20	31173002	31173426
chr20	31176518	31179840
chr20	31181855	31189491
chr20	31190203	31190333
chr20	31224414	31227417
chr20	31228458	31231680
chr20	31232159	31233573
chr20	31239886	31243476
chr21	5326889	5330910
chr21	6368535	6373565
chr21	7256312	7262762
chr21	7914977	7919785
chr21	7922195	7931111
chr21	7932045	7935094
chr21	7935421	7940005
chr21	7940720	7945695
chr21	7946159	7958748
chr21	8201551	8261964
chr21	8384655	8473309
chr21	8808978	8812258
chr21	8985910	8989787
chr21	9245188	9250252
chr21	10268900	10273604
chr21	10324538	10327338
chr21	10361619	10363358
chr21	10391654	10393390
chr21	10426776	10428455
chr21	10428559	10428597
chr21	10653992	10663675
chr21	10665363	10681351
chr21	10683388	10686769
chr21	10686798	10686855
chr21	10687704	10698999
chr21	10699028	10699402
chr21	10700413	10710804
chr21	10710910	10718875
chr21	10719043	10720169
chr21	10720473	10728504
chr21	10729125	10738634
chr21	10752004	10756855
chr21	10796207	10798236
chr21	10798372	10799432
chr21	10800153	10800890
chr21	10804493	10807620
chr21	10807666	10808020
chr22	10716069	10731276
chr22	11022252	11024389
chr22	11210159	11215577
chr22	11367997	11371880
chr22	11812786	11816849
chr22	12174633	12177777
chr22	12690972	12694171
chr22	16345778	16354945
chr22	16356081	16361451
chr22	18729479	18731694
chr22	18895122	18897647
chr22	50806875	50809467
chr22_KI270733v1_random	117287	179772
chr22_KI270734v1_random	120387	122914
chr22_KI270735v1_random	38513	42811
chr22_KI270736v1_random	229	3329
chr22_KI270736v1_random	47145	51395
chr22_KI270736v1_random	51785	54840
chr22_KI270736v1_random	58692	60667
chr22_KI270736v1_random	60990	62109
chr22_KI270736v1_random	63230	66185
chr22_KI270736v1_random	72296	75263
chr22_KI270736v1_random	76966	77087
chr22_KI270736v1_random	77201	81530
chr22_KI270736v1_random	81972	86084
chr22_KI270736v1_random	86944	87728
chr22_KI270736v1_random	88589	92411
chr22_KI270736v1_random	95663	105091
chr22_KI270736v1_random	109433	110514
chr22_KI270736v1_random	111002	115086
chr22_KI270736v1_random	115253	122892
chr22_KI270736v1_random	123793	128009
chr22_KI270736v1_random	128646	129777
chr22_KI270736v1_random	129979	130603
chr22_KI270736v1_random	131361	135297
chr22_KI270736v1_random	136133	140350
chr22_KI270736v1_random	144302	153354
chr22_KI270736v1_random	153597	154722
chr22_KI270736v1_random	154900	159132
chr22_KI270736v1_random	161046	164535
chr22_KI270736v1_random	165491	168910
chr22_KI270736v1_random	169770	176702
chr22_KI270736v1_random	178427	181920
chr22_KI270737v1_random	23113	29485
chr22_KI270737v1_random	30420	40521
chr22_KI270737v1_random	79009	80504
chr3	9001	11842
chr3	75667815	75670647
chr3	91548590	91554130
chr3	93469361	93471801
chr3	93706887	93710048
chr3	93711663	93712437
chr3	96616286	96619133
chr3	197389420	197389902
chr3	198167381	198170281
chr3	198172029	198174477
chr4	1433988	1436603
chr4	49090232	49157664
chr4	49322044	49325033
chr4	49510009	49516194
chr4	49630299	49659095
chr4	49708070	49712961
chr4	51106158	51108566
chr4	190020659	190023773
chr4	190082750	190083066
chr4	190121456	190124076
chr4	190175301	190182802
chr4_GL000008v2_random	0	8337
chr5	9008	12786
chr5	2144864	2147341
chr5	17517749	17523690
chr5	17524211	17529170
chr5	17584090	17585523
chr5	17591995	17597406
chr5	17597459	17599261
chr5	34186728	34187148
chr5	34188277	34193784
chr5	47295867	47300778
chr5	47306575	47310036
chr5	49598395	49604131
chr5	49608846	49619600
chr5	49620930	49628481
chr5	49629730	49634740
chr5	49640989	49647802
chr5	49655271	49662871
chr5	49665173	49668431
chr5	50139508	50139815
chr5	50141318	50141921
chr5	80649490	80652837
chr5	134924082	134928692
chr5_GL000208v1_random	90557	92621
chr6	370246	373135
chr6	862140	864174
chr6	58783431	58784719
chr6	58784733	58786253
chr6	58792240	58793118
chr6	58793186	58793265
chr6	58996336	58998871
chr6	59640506	59641284
chr6	59718137	59718529
chr6	60231804	60232035
chr6	157309364	157315191
chr6	170397347	170400442
chr7	56369383	56375717
chr7	57486421	57491361
chr7	57493143	57494128
chr7	57495339	57497718
chr7	58032103	58034587
chr7	58034762	58037384
chr7	58796710	58798922
chr7	59292147	59293599
chr7	60309517	60312051
chr7	61055085	61056354
chr7	62349292	62351966
chr7	65488409	65491158
chr7	100956533	100959960
chr7	158145976	158150149
chr7	158914462	158916767
chr8	43236616	43243359
chr8	85646150	85663321
chr8	85714760	85722035
chr8	85725562	85725893
chr8	85731041	85746666
chr8	85755742	85762636
chr8	85763463	85765991
chr8	85768407	85778392
chr8	85783147	85787786
chr8	85788652	85793679
chr8	85793778	85794442
chr8	85794511	85818706
chr8	85820020	85822957
chr8	85825872	85828618
chr9	40911804	40913197
chr9	41229427	41231548
chr9	43317734	43320170
chr9	43944547	43947643
chr9	60610638	60611482
chr9	60631610	60632719
chr9	61855438	61858036
chr9	137326771	137329485
chr9	138230382	138234257
chrM	0	16569
chrUn_GL000195v1	31054	32367
chrUn_GL000214v1	63139	66720
chrUn_GL000214v1	116379	137718
chrUn_GL000216v2	0	31022
chrUn_GL000216v2	33315	39801
chrUn_GL000216v2	39979	43542
chrUn_GL000216v2	44909	47898
chrUn_GL000216v2	47922	48574
chrUn_GL000216v2	50489	50550
chrUn_GL000216v2	52642	53625
chrUn_GL000216v2	59664	59760
chrUn_GL000216v2	60965	60982
chrUn_GL000216v2	61140	67547
chrUn_GL000216v2	68367	74161
chrUn_GL000216v2	75828	81867
chrUn_GL000216v2	82319	86892
chrUn_GL000216v2	137855	143789
chrUn_GL000216v2	144038	144681
chrUn_GL000216v2	144998	173107
chrUn_GL000220v1	100563	161802
chrUn_GL000224v1	0	20377
chrUn_GL000226v1	0	15008
chrUn_KI270303v1	0	1942
chrUn_KI270304v1	0	2165
chrUn_KI270310v1	0	1201
chrUn_KI270311v1	0	2240
chrUn_KI270317v1	134	2580
chrUn_KI270317v1	35351	37690
chrUn_KI270330v1	0	1652
chrUn_KI270333v1	0	2699
chrUn_KI270336v1	0	1026
chrUn_KI270337v1	0	1121
chrUn_KI270411v1	0	2646
chrUn_KI270435v1	93	3221
chrUn_KI270435v1	90751	92983
chrUn_KI270438v1	45533	48569
chrUn_KI270438v1	66553	68124
chrUn_KI270438v1	68234	72651
chrUn_KI270438v1	78543	79227
chrUn_KI270438v1	99570	112505
chrUn_KI270442v1	0	1666
chrUn_KI270442v1	12305	15717
chrUn_KI270442v1	22806	26003
chrUn_KI270442v1	31258	32442
chrUn_KI270442v1	32883	34371
chrUn_KI270442v1	39051	44270
chrUn_KI270442v1	45625	46874
chrUn_KI270442v1	67249	72057
chrUn_KI270442v1	73966	78664
chrUn_KI270442v1	78838	98090
chrUn_KI270442v1	99604	100217
chrUn_KI270465v1	0	1774
chrUn_KI270466v1	0	1233
chrUn_KI270467v1	0	3920
chrUn_KI270512v1	20302	22689
chrUn_KI270519v1	82279	82552
chrUn_KI270519v1	83708	84963
chrUn_KI270519v1	85035	85246
chrUn_KI270519v1	87086	87726
chrUn_KI270519v1	134918	134971
chrUn_KI270519v1	135212	138126
chrUn_KI270538v1	52314	55319
chrUn_KI270538v1	79640	82654
chrUn_KI270538v1	82663	85364
chrUn_KI270538v1	87288	90766
chrUn_KI270544v1	0	1202
chrUn_KI270589v1	40520	44474
chrUn_KI270590v1	1790	4364
chrUn_KI270591v1	3787	5796
chrUn_KI270743v1	150741	153388
chrUn_KI270743v1	155198	157860
chrUn_KI270744v1	10019	15078
chrUn_KI270744v1	104491	126444
chrUn_KI270751v1	37372	41073
chrUn_KI270751v1	148527	150742
chrUn_KI270754v1	37969	40191
chrUn_KI270756v1	0	8666
chrUn_KI270756v1	12441	13205
chrUn_KI270756v1	13228	17851
chrUn_KI270756v1	17929	19177
chrUn_KI270756v1	20483	20705
chrUn_KI270756v1	20852	23813
chrUn_KI270756v1	23903	23957
chrUn_KI270756v1	24601	28567
chrUn_KI270756v1	29478	30611
chrUn_KI270756v1	41048	44746
chrUn_KI270756v1	45922	49371
chrUn_KI270756v1	53221	53315
chrUn_KI270756v1	57079	60437
chrUn_KI270756v1	60583	60646
chrUn_KI270756v1	61106	61240
chrUn_KI270756v1	63262	65792
chrUn_KI270756v1	74180	75098
chrUn_KI270757v1	13325	17787
chrUn_KI270757v1	58677	58783
chrUn_KI270757v1	58789	58869
chrUn_KI270757v1	59338	62855
chrUn_KI270757v1	64049	68303
chrUn_KI270757v1	68530	68702
chrUn_KI270757v1	69003	69630
chrX	267915	270529
chrX	270736	271685
chrX	115727363	115729136
chrX	115731591	115734123
chrX	156029042	156031753
chrY	10628916	10632667
chrY	10646250	10650980
chrY	10655845	10661087
chrY	10661753	10661806
chrY	10665516	10668057
chrY	10681539	10688008
chrY	10746720	10753487
chrY	10753640	10757873
chrY	10758152	10766392
chrY	10766648	10766865
chrY	10766896	10766903
chrY	10767047	10774082
chrY	10774387	10778018
chrY	10778910	10782860
chrY	10784960	10787467
chrY	10788273	10794462
chrY	10794604	10794735
chrY	10794837	10810653
chrY	10820441	10823253
chrY	10824135	10826667
chrY	10840924	10841313
chrY	10841984	10843556
chrY	10858032	10859502
chrY	10866942	10870405
chrY	10878586	10881982
chrY	10883315	10886262
chrY	10886322	10890931
chrY	10890946	10891357
chrY	10891369	10894050
chrY	10894384	10895918
chrY	10898025	10900773
chrY	10911063	10913946
chrY	10920105	10922590
chrY	10923982	10929299
chrY	10931591	10932136
chrY	10932276	10941762
chrY	10943431	10946724
chrY	10948248	10952190
chrY	10954989	10956549
chrY	10956929	10957024
chrY	10957100	10960925
chrY	10969890	10973436
chrY	10981358	10990942
chrY	10991015	10991138
chrY	10992537	10994331
chrY	10998020	11001808
chrY	11002736	11003086
chrY	11003945	11005824
chrY	11012809	11016490
chrY	11021349	11022613
chrY	11023542	11023560
chrY	11030434	11031351
chrY	11289676	11307587
chrY	11308225	11316021
chrY	11316282	11316300
chrY	11316915	11335434
chrY	11686804	11691549
chrY	11720925	11724374
chrY	11745781	11749552
chrY	26638738	26641562
chrY	56824780	56852466
