## Supplementary material for "The CUT&RUN Blacklist of Problematic Regions of the Genome": C&Rblacklist_mm10

### Sheet: C&R Blacklist mm10
chr1	7396935	7398946
chr1	16072733	16074144
chr1	24610533	24617184
chr1	26685233	26689325
chr1	43776658	43779916
chr1	63629210	63631806
chr1	78572726	78575645
chr1	84960768	84961175
chr1	84961181	84967761
chr1	84984332	84986162
chr1	84989000	84996294
chr1	85003102	85013260
chr1	85027460	85031109
chr1	85037169	85041259
chr1	85041959	85048233
chr1	85065012	85065017
chr1	85073736	85116916
chr1	85123827	85124899
chr1	85154286	85155709
chr1	85159039	85172333
chr1	85178594	85185186
chr1	85196270	85200746
chr1	85212953	85213093
chr1	85215764	85216434
chr1	85230697	85268061
chr1	85268121	85335650
chr1	85337841	85347901
chr1	85452902	85466403
chr1	85477778	85508363
chr1	85523637	85527190
chr1	85527646	85528664
chr1	85549825	85555898
chr1	85565427	85567696
chr1	85570637	85570772
chr1	85570877	85573531
chr1	85578856	85636049
chr1	85646517	85649958
chr1	86524973	86527723
chr1	88210784	88225860
chr1	88226082	88262450
chr1	88263592	88269113
chr1	88270611	88293020
chr1	88293231	88293622
chr1	88294910	88296733
chr1	88296834	88310839
chr1	95450929	95453225
chr1	100179096	100181396
chr1	133593454	133597064
chr1	171063538	171065867
chr1	171067672	171068300
chr1	171068449	171072576
chr1	171073260	171076658
chr1	171080206	171081317
chr1	181741993	181745061
chr1	183298134	183300594
chr1	190299615	190304517
chr1	191396110	191398516
chr1	195240543	195243014
chr1	195370719	195372965
chr10	3108426	3118165
chr10	22140820	22144273
chr10	22469494	22472214
chr10	27818051	27823177
chr10	27823583	27824808
chr10	58220312	58235253
chr10	58236675	58240755
chr10	80621023	80623632
chr10	81177052	81179869
chr10	81319568	81322199
chr10	130593318	130595993
chr11	3099000	3105930
chr11	3111163	3116055
chr11	3118244	3201063
chr11	5167852	5170298
chr11	34542541	34546090
chr11	34680651	34684369
chr11	54139005	54141736
chr11	88967558	88970540
chr11	96976406	96979082
chr11	106946993	106948324
chr11	107197586	107200468
chr11	109010645	109013122
chr12	3108864	3111202
chr12	4218420	4222747
chr12	5057004	5057046
chr12	5057139	5060225
chr12	20225727	20228048
chr12	20228315	20228624
chr12	20228875	20235430
chr12	59035706	59037804
chr12	67058081	67060960
chr12	69158389	69160592
chr12	69360183	69362481
chr12	74802839	74805506
chr12	78349868	78352172
chr12	93575970	93578239
chr12	97060427	97062789
chr12	112776554	112784927
chr12	113423487	113426173
chr12	120027627	120030022
chr13	3371584	3375531
chr13	9010687	9013168
chr13	9833305	9835494
chr13	12829671	12831385
chr13	13753021	13756110
chr13	13859609	13862009
chr13	44868571	44871024
chr13	58346714	58349853
chr13	60095989	60098591
chr13	74527427	74532026
chr13	77437836	77440058
chr13	110742966	110745548
chr13	119488973	119491395
chr13	119594609	119604524
chr13	119605200	119605920
chr13	119607968	119617588
chr13	120320411	120322639
chr14	6636207	6638572
chr14	7869741	7872517
chr14	8285633	8287903
chr14	19414675	19420702
chr14	21499407	21502069
chr14	55559044	55561737
chr14	67714646	67717104
chr14	69161003	69163446
chr14	120476520	120479308
chr14	124800548	124803244
chr15	9014686	9017345
chr15	58437814	58440686
chr15	75084454	75088047
chr15	76102011	76105870
chr15	91905615	91911402
chr15	91992117	91993703
chr15	102404623	102407389
chr16	3112454	3118056
chr16	3121809	3124730
chr16	3230585	3249217
chr16	3267679	3269997
chr16	3270723	3273299
chr16	3337066	3337248
chr16	3338541	3338708
chr16	3338884	3339554
chr16	3340103	3341863
chr16	3348512	3353138
chr16	10974066	10976278
chr16	11142905	11145315
chr16	17221213	17223525
chr16	24582360	24584934
chr16	38087846	38090558
chr16	57390112	57392676
chr16	86819785	86822244
chr16	93788191	93790384
chr16	93991772	93994368
chr16	98106436	98108768
chr17	3004167	3039892
chr17	3075360	3085806
chr17	4625166	4627603
chr17	13304954	13307295
chr17	13547118	13554228
chr17	13584721	13592605
chr17	13653612	13656298
chr17	22875274	22877883
chr17	23530535	23533349
chr17	23533390	23533512
chr17	29101438	29109513
chr17	36230223	36232605
chr17	39841996	39849829
chr17	67740306	67742635
chr17	70962657	70964891
chr17	84460687	84464659
chr18	3002805	3013833
chr18	3113804	3120973
chr18	4195752	4198816
chr18	20617574	20617982
chr18	20619925	20621235
chr18	20624338	20624494
chr18	36559006	36561036
chr18	40307014	40309403
chr18	82160213	82171948
chr18	85696925	85699291
chr18	90601088	90603639
chr19	39258729	39261328
chr19	39262752	39264236
chr19	45648969	45651272
chr19	53775784	53776977
chr19	58112240	58114641
chr19	61262649	61268164
chr19	61330274	61332566
chr2	3049002	3052125
chr2	5378039	5380376
chr2	20898863	20901198
chr2	22002666	22006682
chr2	22586501	22591198
chr2	22738412	22741056
chr2	28182996	28185655
chr2	51946087	51948860
chr2	52695532	52700035
chr2	53190368	53192471
chr2	57628488	57630727
chr2	66188205	66190462
chr2	80811834	80815984
chr2	84714186	84716735
chr2	92092599	92094775
chr2	98661229	98668337
chr2	121521320	121522185
chr2	177313550	177316626
chr2	181915694	181920273
chr2	181927045	181933525
chr2	182011583	182014223
chr3	3000305	3003485
chr3	3003498	3005583
chr3	3008517	3016611
chr3	3027934	3033946
chr3	5859338	5861826
chr3	8243565	8247573
chr3	56574431	56576750
chr3	60044057	60047062
chr3	62158099	62160335
chr3	91097736	91098269
chr3	95014320	95016552
chr3	96043519	96046044
chr3	99980112	99982394
chr3	123676651	123679345
chr3	149051472	149053935
chr3	159938403	159940680
chr4	3049008	3057589
chr4	3057926	3057951
chr4	3057957	3070939
chr4	3078687	3087634
chr4	3087793	3087824
chr4	3088183	3092574
chr4	3174088	3178413
chr4	3178934	3178988
chr4	3179429	3183184
chr4	3224190	3227875
chr4	3228411	3229946
chr4	28175808	28178165
chr4	31775993	31778602
chr4	70377116	70379256
chr4	118546005	118549737
chr4	145438839	145440729
chr4	145447893	145450160
chr4	145679624	145681903
chr4	145685328	145689863
chr4	145700849	145703586
chr4	145779809	145780077
chr4	145828382	145829917
chr4	145830594	145831382
chr4	145834583	145838868
chr4	145839806	145842678
chr4	145843516	145849997
chr4	146164048	146164808
chr4	146165465	146171513
chr4	146172342	146177455
chr4	146259717	146261663
chr4	146262473	146263179
chr4	146273257	146273750
chr4	146436306	146436832
chr4	146451431	146455458
chr4	146475150	146476549
chr4	146477295	146496949
chr4	146497126	146497191
chr4	146498136	146500659
chr4	146514743	146515880
chr4	146521336	146522409
chr4	146599417	146600571
chr4	146713609	146714207
chr4	146714488	146716653
chr4	146716991	146721348
chr4	147028188	147033108
chr4	147057334	147058419
chr4	147093920	147096533
chr4	147119578	147119821
chr4	147120784	147128930
chr4	147179878	147180585
chr4	147194719	147197718
chr4	147197834	147200824
chr4	147231093	147237178
chr4	147255923	147259118
chr4	147280124	147280832
chr4	147309453	147310788
chr4	147331640	147333833
chr4	147334485	147346844
chr4	147348881	147351051
chr4	147355318	147357412
chr4	147362442	147364013
chr4	147365622	147366636
chr4	147368967	147369146
chr4	147369560	147370310
chr4	147377002	147378516
chr4	147389132	147392158
chr4	147394987	147407328
chr4	147407718	147414944
chr4	147414961	147417956
chr4	147418157	147435518
chr4	147435762	147435792
chr4	147435946	147440573
chr4	147447352	147448412
chr4	147448734	147450095
chr4	147450307	147451358
chr4	147452009	147452668
chr4	147512796	147513189
chr4	147517883	147524409
chr4	147623284	147624916
chr4	147635571	147636208
chr4	147636284	147638009
chr4	147638285	147647439
chr4	147755336	147756655
chr4	149809054	149811758
chr4	151860869	151863546
chr4	156339576	156344853
chr4	156355654	156358892
chr5	14909643	14910139
chr5	14913422	14914073
chr5	14917774	14921130
chr5	14932263	14933958
chr5	14934780	14935308
chr5	14940145	14942209
chr5	14942454	14942460
chr5	14950132	14950691
chr5	14950777	14951661
chr5	14951799	14952432
chr5	14953677	14957075
chr5	14957880	14964120
chr5	14971251	14974797
chr5	14979649	14983004
chr5	14983567	14984680
chr5	14985269	14992323
chr5	14993380	14998101
chr5	15003598	15009785
chr5	15010327	15011975
chr5	15017201	15021309
chr5	15021750	15024895
chr5	15026603	15026773
chr5	15034395	15046044
chr5	15050629	15055837
chr5	15459667	15464106
chr5	15466368	15466693
chr5	15466889	15474923
chr5	15478819	15485756
chr5	15486559	15489053
chr5	15497436	15500155
chr5	15507625	15518299
chr5	15526873	15529178
chr5	15530482	15530524
chr5	15551422	15556883
chr5	15576661	15577621
chr5	15579112	15583633
chr5	15586654	15587094
chr5	15589000	15591949
chr5	15595223	15597954
chr5	15600185	15600717
chr5	15605402	15608337
chr5	15613352	15614537
chr5	15615267	15615413
chr5	15619205	15619829
chr5	15620008	15626203
chr5	15629146	15633869
chr5	15634327	15634761
chr5	15636218	15639197
chr5	15639784	15646403
chr5	15650144	15656407
chr5	15657676	15657682
chr5	15658544	15663465
chr5	15670222	15673356
chr5	15677086	15682991
chr5	15687775	15694810
chr5	15696563	15699401
chr5	15702275	15704787
chr5	15709316	15713682
chr5	25815651	25819492
chr5	32725094	32731380
chr5	32732900	32735224
chr5	32736913	32739312
chr5	36629422	36631766
chr5	36659923	36662570
chr5	104329745	104333160
chr5	109556533	109559507
chr5	114921403	114923609
chr5	125385639	125388609
chr5	125388873	125389027
chr5	135148197	135150687
chr5	137151216	137153727
chr5	146259977	146262365
chr5	147610434	147612632
chr6	3049423	3052069
chr6	3199767	3202671
chr6	4922732	4925199
chr6	29746688	29750155
chr6	47650956	47687580
chr6	47737203	47770613
chr6	47770688	47773524
chr6	47776921	47778288
chr6	53082920	53085555
chr6	103648045	103650294
chr6	114340022	114343200
chr7	12009343	12017164
chr7	19227264	19229911
chr7	25266684	25269342
chr7	56160686	56162801
chr7	59734759	59735130
chr7	59735342	59738480
chr7	59743057	59744898
chr7	59750256	59750403
chr7	59765858	59773433
chr7	59777435	59777688
chr7	59777819	59777966
chr7	59797260	59797920
chr7	59860605	59861165
chr7	59861275	59863853
chr7	59867126	59870112
chr7	64072405	64091442
chr7	64466764	64472321
chr7	64472786	64495602
chr7	72651871	72653772
chr7	79828757	79830562
chr7	112636730	112640157
chr7	123021274	123023624
chr7	127026135	127028492
chr7	128185846	128189343
chr7	145339923	145342459
chr8	14305740	14308369
chr8	15518785	15521117
chr8	19681131	19684756
chr8	19691376	19692371
chr8	19692937	19693198
chr8	19697278	19711741
chr8	19712219	19714063
chr8	19715033	19721099
chr8	19721389	19737352
chr8	19751687	19754146
chr8	19758477	19761260
chr8	19766332	19767937
chr8	19774083	19778539
chr8	19782858	19787731
chr8	19789586	19792874
chr8	19801144	19802211
chr8	19903842	19914679
chr8	19914829	19917323
chr8	19926960	19936891
chr8	20017163	20019193
chr8	20022727	20023668
chr8	20023801	20026328
chr8	20026677	20028442
chr8	20029252	20029457
chr8	20033973	20044377
chr8	20047168	20052201
chr8	20054692	20062207
chr8	20062359	20062381
chr8	20066903	20068123
chr8	20068167	20073790
chr8	20079981	20087319
chr8	20093114	20105279
chr8	20108890	20117932
chr8	20119221	20119824
chr8	20119950	20124094
chr8	20124702	20135310
chr8	20136728	20150793
chr8	20151868	20152461
chr8	20152641	20156368
chr8	20258136	20261081
chr8	20263087	20264957
chr8	20265182	20269007
chr8	20272586	20304081
chr8	20312041	20315103
chr8	20322406	20323195
chr8	20327104	20348063
chr8	20348878	20352973
chr8	20358920	20399684
chr8	20400723	20414672
chr8	20415236	20426499
chr8	20428996	20432208
chr8	20432979	20442727
chr8	20494397	20499504
chr8	20501719	20533726
chr8	20534338	20534342
chr8	20534488	20541206
chr8	20541397	20553100
chr8	20557579	20561181
chr8	20563415	20563632
chr8	20565578	20567175
chr8	20570365	20628202
chr8	20628418	20628940
chr8	20628956	20634183
chr8	20634275	20634295
chr8	20634387	20634922
chr8	20635505	20640770
chr8	20641085	20651070
chr8	20653637	20670423
chr8	20674136	20686766
chr8	20688028	20688503
chr8	20690915	20707927
chr8	20710568	20711926
chr8	20811276	20835155
chr8	23094429	23096804
chr8	55112932	55124672
chr8	55345107	55356208
chr8	55358110	55361564
chr8	55361850	55365675
chr8	55369072	55376371
chr8	58094779	58097224
chr8	71840085	71840699
chr8	83755699	83757986
chr8	123539729	123539879
chr8	123542673	123544268
chr8	123544584	123546137
chr8	123554757	123555015
chr8	123567488	123568730
chr9	2999000	3039419
chr9	3257635	3260113
chr9	13826076	13828641
chr9	24540849	24543161
chr9	35304215	35306651
chr9	56222571	56224955
chr9	57074845	57077403
chr9	69098572	69101274
chr9	70622070	70624471
chr9	80956733	80958661
chr9	121040717	121043408
chr9	123460768	123463292
chr9	123923332	123927203
chr9	124255275	124259014
chrM	0	16299
chrX	66493812	66495424
chrX	76597456	76600136
chrX	91841303	91844066
chrX	94880958	94881406
chrX	94885884	94886140
chrX	94890210	94890326
chrX	94902537	94903991
chrX	94907641	94908233
chrX	94912626	94916014
chrX	112369695	112372262
chrX	117087775	117090043
chrX	126770203	126772565
chrX	135041380	135044770
chrX	135051995	135055944
chrX	143482004	143484125
chrX	169985133	170023444
chrX	170671789	170674598
chrX	170732206	170739180
chrX	170741374	170743177
chrX	170757170	170759511
chrX	170808828	170820055
chrX	170830177	170834176
chrX	170840189	170853863
chrX	170854229	170858346
chrX	170859259	170860477
chrX	170861112	170861516
chrX	170863436	170864018
chrX	170879923	170882299
chrY	139571	147435
chrY	257192	264671
chrY	11856803	11859498
chrY	90733805	90745852
chrY	90759627	90760408
chrY	90762579	90802093
chrY	90802572	90810712
chrY	90810926	90814974
